# Single-nucleus transcriptomics of epicardial adipose tissue from females reveals exercise control of innate and adaptive immune cells

**DOI:** 10.1101/2023.11.02.565385

**Authors:** Irshad Ahmad, Shreyan Gupta, Patricia Faulkner, Destiny Mullens, Micah Thomas, Sharanee P. Sytha, Ivan Ivanov, James J. Cai, Cristine L. Heaps, Annie E. Newell-Fugate

**Author notes:** corresponding author: Annie E. Newell-Fugate **Email:**. Both authors have contributed equally (Irshad Ahmad, Shreyan Gupta). **Author Contributions:** Author contributions: C.L.H. and A.E.N.F research design; A.E.N.F., P.F., S.P.S., M.T., C.L.H. sample collection and preparation; I.A., S.G., data analysis; I.A., S.G., A.E.N.F., S.P.S., J.J.C., C.L.H. wrote the manuscript; I.A., S.G., A.E.N.F., S.P.S., J.J.C., D.M., I.I., C.L.H. edited the manuscript.

## Abstract

Coronary artery disease (CAD) is a leading cause of death in women. Although exercise mitigates CAD, the mechanisms by which exercise impacts epicardial adipose tissue (EAT) are unknown. We hypothesized that exercise promotes an anti-inflammatory microenvironment in EAT from female pigs. Yucatan pigs (n=7) were assigned to sedentary (Sed) or exercise (Ex) treatments and coronary arteries were occluded (O) with an ameroid to mimic CAD or remained non-occluded (N). EAT was collected for bulk and single nucleus transcriptomic sequencing (snRNA-seq). Exercise upregulated G-protein coupled receptor, S100 family, and FAK pathways and downregulated the coagulation pathway. Exercise increased the interaction between immune, endothelial, and mesenchymal cells in the insulin-like growth factor pathway and between endothelial and other cell types in the platelet endothelial cell adhesion molecule 1 pathway. Sub- clustering revealed nine cell types in EAT with fibroblast and macrophage populations predominant in O-Ex EAT and T cell population predominant in N-Ex EAT. Coronary occlusion impacted the largest number of genes in T and endothelial cells. Genes related to fatty acid metabolism were the most highly upregulated in non-immune cells from O-Ex EAT. Sub-clustering of endothelial cells revealed that N-Ex EAT separated from other treatments. In conclusion, aerobic exercise increased interaction amongst immune and mesenchymal and endothelial cells in female EAT. Exercise was minimally effective at reversing alterations in gene expression in endothelial and mesenchymal cells in EAT surrounding occluded arteries. These findings lay the foundation for future work focused on the impact of exercise on cell types in EAT.

**Significance Statement:** Coronary artery disease (CAD) is a leading cause of death in women. However, the role of epicardial adipose tissue (EAT) in the development of CAD in females and how exercise, which is recommended to slow CAD progression, impacts EAT are unknown. The effect of aerobic exercise on gene expression in EAT was investigated with RNA-sequencing, revealing significant alterations in fatty acid processing and immunoregulatory processes. This study provides valuable insights into the molecular and cellular changes induced in EAT by exercise in the context of chronic ischemic heart disease in females. These findings bolster current understanding of the impact of aerobic exercise on cardiac health in females and provide a foundation for future research in the field of exercise science.
