## Supplementary material for "Single-nucleus transcriptomics of epicardial adipose tissue from females reveals exercise control of innate and adaptive immune cells": Suppl Table 1

### Sheet: Pig Marker genes_05182023
	p_val	avg_log2FC	pct.1	pct.2	p_val_adj	cluster	gene
1	2.69e-45	1.55386	0.282	0.212	5.55e-41	0	ENSSSCG00045022404
2	3.84e-53	1.12337	0.256	0.172	7.93e-49	0	ENSSSCG00045037370
3	3.55e-30	1.07087	0.256	0.205	7.33e-26	0	ENSSSCG00045024312
4	1.13e-26	0.905456	0.43	0.439	2.33e-22	0	TPT1
5	5.65e-51	0.896897	0.284	0.199	1.17e-46	0	ENSSSCG00045038246
6	1.56e-26	0.884768	0.43	0.441	3.23e-22	0	TMSB4
7	2.91e-15	0.857448	0.369	0.38	6.01e-11	0	RPS20
8	2.13e-17	0.830968	0.418	0.447	4.39e-13	0	RPS8
9	1.75e-15	0.814633	0.415	0.448	3.61e-11	0	RPLP1
10	4.98e-07	0.813809	0.32	0.343	0.0102849	0	RPS12
11	8.86e-16	0.810795	0.419	0.454	1.83e-11	0	EEF1A1
12	2.66e-06	0.807737	0.295	0.312	0.0549813	0	RPL27A
13	0.00137748	0.805334	0.254	0.275	1	0	CST3
14	2.41e-05	0.802489	0.245	0.251	0.498059	0	ENSSSCG00045002480
15	2.38e-05	0.795578	0.294	0.314	0.492517	0	ENSSSCG00045038222
16	7.11e-10	0.771481	0.37	0.401	1.47e-05	0	ENSSSCG00045000915
17	0.0061695	0.741087	0.268	0.293	1	0	RPL7A
18	5.84e-05	0.7239	0.302	0.322	1	0	ADGRL3
19	0.00872339	0.705474	0.272	0.3	1	0	RPL8
20	2.36e-17	0.702482	0.453	0.486	4.88e-13	0	ENSSSCG00045027883
21	0	1.73788	0.992	0.681	0	2	ELOVL6
22	0	1.72676	0.661	0.32	0	2	SPON1
23	0	1.71975	0.81	0.345	0	2	ACLY
24	0	1.68833	0.546	0.15	0	2	SCD
25	0	1.64932	0.528	0.166	0	2	THRSP
26	0	1.59759	0.806	0.371	0	2	ME1
27	0	1.59021	0.974	0.634	0	2	ACACA
28	0	1.53437	0.64	0.289	0	2	FASN
29	0	1.31224	0.615	0.335	0	2	ADAM12
30	0	1.28681	0.864	0.582	0	2	COL3A1
31	5.94e-246	1.24261	0.445	0.2	1.23e-241	2	ADAMTS18
32	1.9e-283	1.20499	0.562	0.284	3.92e-279	2	CA3
33	3.16e-259	1.18931	0.593	0.351	6.52e-255	2	ENSSSCG00045027262
34	0	1.15731	0.7	0.362	0	2	DGAT2
35	0	1.14053	0.807	0.499	0	2	LPL
36	2.13e-215	1.1211	0.547	0.316	4.39e-211	2	COL6A6
37	0	1.11747	0.877	0.607	0	2	GBE1
38	3.66e-248	1.10269	0.611	0.373	7.56e-244	2	CLMP
39	0	1.07974	0.8	0.542	0	2	PCDH9
40	2.19e-212	1.0702	0.536	0.303	4.52e-208	2	A-FABP
41	2.05e-72	1.22129	0.338	0.207	4.24e-68	3	FAM78B
42	4.14e-79	1.11046	0.465	0.332	8.55e-75	3	COL6A6
43	1.24e-83	1.07371	0.48	0.341	2.55e-79	3	POSTN
44	2.29e-26	1.06558	0.279	0.211	4.74e-22	3	COL12A1
45	1.01e-36	1.03553	0.274	0.187	2.09e-32	3	TSHR
46	3.84e-61	1.01312	0.464	0.352	7.94e-57	3	SPON1
47	6.3e-99	0.986311	0.633	0.539	1.3e-94	3	ANTXR1
48	9.71e-73	0.949901	0.527	0.42	2.01e-68	3	COL14A1
49	2.14e-113	0.903811	0.594	0.408	4.41e-109	3	ME1
50	8.96e-39	0.897457	0.367	0.279	1.85e-34	3	MAP1B
51	5.15e-33	0.883996	0.309	0.229	1.06e-28	3	LPAR1
52	2.09e-27	0.88239	0.257	0.185	4.31e-23	3	TBX20
53	3.07e-12	0.843391	0.316	0.286	6.34e-08	3	COL8A1
54	6.85e-38	0.842475	0.407	0.336	1.41e-33	3	ENSSSCG00045028837
55	1.66e-28	0.842211	0.328	0.258	3.43e-24	3	GNA14
56	6.71e-100	0.828207	0.568	0.385	1.39e-95	3	ACLY
57	5.09e-73	0.824776	0.587	0.497	1.05e-68	3	CREB5
58	9.28e-115	0.821101	0.778	0.727	1.92e-110	3	EXT1
59	3.68e-40	0.80768	0.452	0.382	7.6e-36	3	FAP
60	4.4e-29	0.796146	0.386	0.324	9.09e-25	3	EBF3
61	0	3.29605	0.716	0.131	0	4	CD163
62	0	3.16007	0.879	0.485	0	4	RBPJ
63	0	2.67198	0.615	0.157	0	4	ENSSSCG00045028399
64	0	2.66954	0.741	0.269	0	4	MTSS1
65	0	2.54814	0.581	0.127	0	4	ENSSSCG00045036239
66	0	2.54515	0.55	0.083	0	4	CSF1R
67	0	2.50142	0.569	0.127	0	4	UBASH3B
68	0	2.48539	0.777	0.312	0	4	ARHGAP24
69	4.38e-262	2.36723	0.556	0.292	9.06e-258	4	LSAMP
70	0	2.34956	0.813	0.427	0	4	HDAC9
71	0	2.30193	0.553	0.119	0	4	BANK1
72	0	2.24944	0.377	0.064	0	4	F13A1
73	0	2.19736	0.595	0.169	0	4	APBB1IP
74	0	2.13052	0.451	0.098	0	4	STAB1
75	0	2.102	0.771	0.448	0	4	FRMD4B
76	0	2.08489	0.775	0.497	0	4	ENSSSCG00045008578
77	0	2.01339	0.419	0.078	0	4	KYNU
78	0	1.98766	0.38	0.046	0	4	VSIG4
79	0	1.96704	0.381	0.065	0	4	BLNK
80	1.91e-245	1.96134	0.57	0.318	3.95e-241	4	PDGFC
81	0	2.48577	0.74	0.216	0	5	ENSSSCG00045015698
82	0	2.31629	0.842	0.343	0	5	CDH13
83	0	2.2153	0.626	0.168	0	5	CYYR1
84	0	2.0826	0.882	0.471	0	5	LDB2
85	0	2.06757	0.643	0.179	0	5	PTPRB
86	0	2.0602	0.544	0.17	0	5	ENSSSCG00045017734
87	0	2.04668	0.598	0.198	0	5	ABLIM3
88	0	1.97318	0.525	0.133	0	5	FLT1
89	0	1.9704	0.744	0.307	0	5	PLCB4
90	0	1.96942	0.654	0.231	0	5	RASGRF2
91	0	1.94171	0.584	0.213	0	5	ENSSSCG00045023699
92	0	1.88734	0.895	0.623	0	5	ARL15
93	0	1.88622	0.915	0.599	0	5	ENSSSCG00045037021
94	0	1.83659	0.554	0.153	0	5	EMCN
95	0	1.80822	0.589	0.159	0	5	ENSSSCG00045011271
96	0	1.79501	0.506	0.135	0	5	ADGRL4
97	0	1.77681	0.656	0.23	0	5	ENSSSCG00045016363
98	0	1.77378	0.576	0.211	0	5	ARHGEF9
99	0	1.7724	0.768	0.338	0	5	FLI1
100	0	1.71601	0.367	0.098	0	5	LRFN5
101	0	1.80975	0.786	0.422	0	6	ABCA9
102	0	1.77875	0.587	0.212	0	6	SCARA5
103	0	1.7148	0.802	0.459	0	6	LAMA2
104	1.79e-191	1.49833	0.57	0.309	3.71e-187	6	ENSSSCG00045005164
105	4.05e-280	1.31326	0.828	0.578	8.36e-276	6	PID1
106	1.12e-219	1.29701	0.546	0.262	2.32e-215	6	ABCA8
107	0	1.24383	0.958	0.786	0	6	DLC1
108	2.65e-287	1.23585	0.774	0.461	5.48e-283	6	SESTD1
109	5.57e-157	1.22064	0.69	0.465	1.15e-152	6	FBN1
110	7.02e-154	1.21643	0.63	0.396	1.45e-149	6	NOVA1
111	2.2e-44	1.21164	0.255	0.15	4.55e-40	6	ZNF385D
112	1.41e-85	1.20403	0.272	0.129	2.91e-81	6	HPGD
113	1.76e-131	1.19374	0.339	0.15	3.63e-127	6	AGTR1
114	1.6e-60	1.17642	0.59	0.454	3.3e-56	6	ENSSSCG00045008562
115	1.77e-12	1.17606	0.257	0.207	3.65e-08	6	ENSSSCG00045038246
116	9.76e-185	1.17157	0.728	0.492	2.02e-180	6	EBF2
117	8.11e-223	1.16811	0.739	0.464	1.67e-218	6	LTBP1
118	7.76e-197	1.15808	0.647	0.365	1.6e-192	6	MTR
119	6.73e-218	1.13987	0.744	0.46	1.39e-213	6	SETBP1
120	2.31e-123	1.13927	0.565	0.355	4.78e-119	6	IGFBP5
121	0	2.20002	0.945	0.327	0	7	GLUL
122	0	1.89786	0.746	0.103	0	7	ENSSSCG00045009689
123	0	1.82909	0.912	0.381	0	7	PRKAR2B
124	0	1.82658	0.866	0.204	0	7	PLIN1
125	0	1.77677	0.829	0.209	0	7	PFKFB3
126	0	1.74964	0.89	0.295	0	7	LPIN1
127	0	1.74313	0.718	0.122	0	7	PTGR1
128	0	1.68994	0.987	0.826	0	7	GHR
129	0	1.68046	0.741	0.175	0	7	ENSSSCG00045006322
130	0	1.65808	0.792	0.208	0	7	ACVR1C
131	0	1.6265	0.686	0.103	0	7	ENSSSCG00045029987
132	0	1.61215	0.943	0.48	0	7	SORBS1
133	0	1.60134	0.719	0.169	0	7	ENSSSCG00045012780
134	0	1.53161	0.82	0.27	0	7	ENSSSCG00045025622
135	0	1.5252	0.771	0.208	0	7	PDK4
136	0	1.52133	0.908	0.397	0	7	SLC1A3
137	0	1.50315	0.906	0.432	0	7	OXCT1
138	0	1.49241	0.743	0.172	0	7	ENSSSCG00045027438
139	0	1.4811	0.683	0.19	0	7	PTGER3
140	0	1.45354	0.827	0.236	0	7	ENSSSCG00045012558
141	0	2.16499	0.934	0.217	0	8	ENSSSCG00045000930
142	0	2.0864	0.897	0.167	0	8	ENSSSCG00045024958
143	0	2.01835	0.985	0.424	0	8	CDON
144	0	2.01291	0.961	0.326	0	8	GPM6A
145	0	1.92835	0.93	0.239	0	8	ENSSSCG00045013471
146	0	1.85752	0.874	0.208	0	8	CLIC5
147	0	1.82808	0.877	0.147	0	8	ENSSSCG00045017933
148	0	1.80946	0.865	0.263	0	8	CAMK1D
149	0	1.75901	0.922	0.185	0	8	ENSSSCG00045019911
150	0	1.72875	0.979	0.438	0	8	PLD1
151	0	1.68601	0.749	0.125	0	8	ENSSSCG00045010751
152	0	1.64472	0.769	0.205	0	8	TENM2
153	0	1.63182	0.685	0.078	0	8	ENSSSCG00045028826
154	0	1.62835	0.857	0.192	0	8	FAM107B
155	0	1.58714	0.996	0.659	0	8	BNC2
156	0	1.58486	0.725	0.088	0	8	WT1
157	0	1.58426	0.945	0.34	0	8	MYO1D
158	0	1.56111	0.718	0.069	0	8	ENSSSCG00045008909
159	0	1.51734	0.936	0.347	0	8	PLCL1
160	0	1.50853	0.732	0.097	0	8	ENSSSCG00045024519
161	0	2.36607	0.664	0.139	0	9	LTBP2
162	0	2.32836	0.923	0.444	0	9	CDON
163	0	2.28935	0.888	0.348	0	9	GPM6A
164	0	2.24071	0.747	0.261	0	9	KAZN
165	0	2.18418	0.806	0.293	0	9	ZBTB7C
166	0	2.18037	0.786	0.214	0	9	ENSSSCG00045019911
167	0	2.12334	0.624	0.137	0	9	WWC1
168	0	2.04593	0.489	0.066	0	9	GATA5
169	0	2.02346	0.762	0.269	0	9	ENSSSCG00045022504
170	0	1.99183	0.674	0.185	0	9	PLEKHA7
171	0	1.97357	0.671	0.179	0	9	ENSSSCG00045017933
172	0	1.91082	0.544	0.104	0	9	ENSSSCG00045028826
173	0	1.87134	0.764	0.247	0	9	ENSSSCG00045000930
174	0	1.84695	0.668	0.201	0	9	ENSSSCG00045024958
175	0	1.84536	0.518	0.098	0	9	B3GALT5
176	0	1.83497	0.682	0.236	0	9	PLCE1
177	0	1.80879	0.544	0.155	0	9	THSD4
178	0	1.73363	0.487	0.107	0	9	DTX2
179	0	1.71002	0.43	0.06	0	9	ENSSSCG00045016726
180	0	1.698	0.718	0.271	0	9	ENSSSCG00045013471
181	0	2.00032	0.767	0.236	0	10	ENSSSCG00045015698
182	0	1.81141	0.863	0.362	0	10	CDH13
183	6.49e-307	1.72837	0.612	0.187	1.34e-302	10	CYYR1
184	9.35e-145	1.5579	0.477	0.195	1.93e-140	10	CCDC85A
185	7.89e-281	1.52928	0.893	0.487	1.63e-276	10	LDB2
186	1.05e-178	1.52805	0.508	0.187	2.17e-174	10	ENSSSCG00045017734
187	3.5e-261	1.5159	0.566	0.177	7.22e-257	10	ENSSSCG00045011271
188	6.57e-147	1.48038	0.512	0.223	1.36e-142	10	ENSSSCG00045010863
189	5.03e-253	1.47327	0.747	0.324	1.04e-248	10	PLCB4
190	8.32e-227	1.47254	0.574	0.201	1.72e-222	10	PTPRB
191	7.66e-220	1.43619	0.598	0.225	1.58e-215	10	ARHGEF9
192	6.49e-262	1.42825	0.916	0.633	1.34e-257	10	ARL15
193	5.75e-202	1.40888	0.615	0.25	1.19e-197	10	RASGRF2
194	7.04e-183	1.36821	0.55	0.216	1.45e-178	10	ABLIM3
195	1.9e-265	1.36141	0.925	0.612	3.93e-261	10	ENSSSCG00045037021
196	6.64e-161	1.33851	0.413	0.137	1.37e-156	10	ENSSSCG00045016903
197	6.67e-123	1.31793	0.474	0.211	1.38e-118	10	FLNB
198	3.57e-142	1.31508	0.404	0.145	7.37e-138	10	TSPAN13
199	7.13e-281	1.30788	0.968	0.743	1.47e-276	10	MECOM
200	4.16e-199	1.27423	0.792	0.452	8.59e-195	10	PECAM1
201	6.41e-302	2.84331	0.557	0.151	1.32e-297	12	ENSSSCG00045008796
202	0	2.79537	0.557	0.025	0	12	ENSSSCG00045036204
203	0	2.67625	0.63	0.158	0	12	RELN
204	0	2.6725	0.574	0.068	0	12	PARD6G
205	0	2.64895	0.494	0.033	0	12	PROX1
206	0	2.54181	0.47	0.046	0	12	MMRN1
207	4.14e-289	2.33413	0.697	0.262	8.55e-285	12	ENSSSCG00045039407
208	0	2.25941	0.646	0.154	0	12	ZDHHC14
209	0	2.19877	0.59	0.16	0	12	ENSSSCG00045014364
210	0	2.17247	0.76	0.28	0	12	SEMA6A
211	0	2.15527	0.442	0.073	0	12	REEP1
212	0	2.14035	0.413	0.053	0	12	FLT4
213	8.43e-226	2.01058	0.507	0.152	1.74e-221	12	CDKL1
214	8.48e-208	2.00013	0.677	0.298	1.75e-203	12	TSPAN5
215	3.28e-157	1.99595	0.492	0.191	6.78e-153	12	NRP2
216	1.8e-227	1.94677	0.535	0.165	3.71e-223	12	PGM5
217	0	1.94581	0.377	0.054	0	12	TNFAIP8L3
218	5.07e-218	1.9321	0.697	0.31	1.05e-213	12	MPP7
219	5.79e-132	1.92122	0.445	0.17	1.2e-127	12	ENSSSCG00045026018
220	2.97e-303	1.80328	0.312	0.043	6.13e-299	12	LYPD6
221	0	3.08726	0.703	0.124	0	13	LOC100514340
222	0	2.64463	0.715	0.201	0	13	CACNA1C
223	4.94e-211	2.64072	0.345	0.068	1.02e-206	13	ENSSSCG00045020337
224	0	2.60036	0.585	0.103	0	13	GJC1
225	0	2.54738	0.805	0.329	0	13	SYNPO2
226	3.56e-297	2.49907	0.769	0.302	7.34e-293	13	CACNB2
227	0	2.48187	0.568	0.1	0	13	MRVI1
228	0	2.42416	0.443	0.078	0	13	ENSSSCG00045006254
229	1.27e-289	2.38842	0.591	0.16	2.62e-285	13	Gucy1a3
230	0	2.15914	0.468	0.081	0	13	GUCY1B1
231	1.07e-239	2.13758	0.511	0.137	2.21e-235	13	TPM1
232	2.34e-286	2.10667	0.505	0.114	4.82e-282	13	ENSSSCG00045012822
233	0	2.09709	0.386	0.059	0	13	EDNRA
234	2.67e-74	2.08601	0.314	0.124	5.51e-70	13	ENSSSCG00045001466
235	0	2.0601	0.964	0.744	0	13	ENSSSCG00045032013
236	3.02e-164	2.03292	0.743	0.426	6.23e-160	13	EPS8
237	0	2.00326	0.377	0.055	0	13	ENSSSCG00045037694
238	1.04e-142	2.00184	0.676	0.374	2.15e-138	13	ENSSSCG00045030664
239	3.49e-145	1.94094	0.323	0.081	7.21e-141	13	ENSSSCG00045016758
240	1.99e-120	1.93067	0.654	0.364	4.1e-116	13	SLC8A1
241	4.68e-259	1.64608	0.908	0.336	9.66e-255	14	ENSSSCG00045018712
242	1.38e-247	1.64166	0.971	0.467	2.85e-243	14	ENSSSCG00045027883
243	0	1.5438	0.77	0.171	0	14	FABP5
244	3.38e-202	1.50369	0.94	0.425	6.99e-198	14	TMSB4
245	0	1.47408	0.612	0.091	0	14	RGS5
246	1.94e-242	1.45026	0.876	0.294	4e-238	14	IGFBP7
247	1.73e-259	1.44005	0.735	0.193	3.57e-255	14	CCDC85A
248	2.09e-241	1.42284	0.81	0.241	4.33e-237	14	FTH1
249	9.04e-193	1.40319	0.93	0.429	1.87e-188	14	RPS8
250	3.17e-228	1.37915	0.782	0.234	6.54e-224	14	ENSSSCG00045002480
251	0	1.37291	0.64	0.112	0	14	APOA1
252	5.98e-289	1.35514	0.728	0.169	1.23e-284	14	CLEC3B
253	9.48e-228	1.33205	0.879	0.295	1.96e-223	14	ENSSSCG00045038222
254	8.24e-179	1.32324	0.927	0.429	1.7e-174	14	RPLP1
255	4.63e-223	1.31654	0.837	0.274	9.56e-219	14	RPL7A
256	3.21e-176	1.30774	0.885	0.354	6.62e-172	14	TMSB10
257	1.45e-238	1.30751	0.811	0.245	3e-234	14	ENSSSCG00045015698
258	2.19e-228	1.30086	0.824	0.255	4.52e-224	14	KXD1
259	4.22e-228	1.30034	0.795	0.238	8.71e-224	14	RPL23
260	1.29e-193	1.2866	0.859	0.329	2.67e-189	14	PLCB4
261	7.07e-142	2.12111	0.61	0.189	1.46e-137	15	ENSSSCG00045028399
262	1.04e-184	2.07514	0.663	0.174	2.15e-180	15	CD163
263	1.75e-144	1.97564	0.573	0.159	3.61e-140	15	ENSSSCG00045036239
264	5.53e-148	1.9099	0.564	0.15	1.14e-143	15	BANK1
265	2.94e-166	1.85092	0.526	0.117	6.08e-162	15	CSF1R
266	2.91e-124	1.84043	0.544	0.159	6e-120	15	UBASH3B
267	1.63e-125	1.78415	0.478	0.122	3.38e-121	15	STAB1
268	3.69e-99	1.77328	0.771	0.451	7.61e-95	15	DAB2
269	2.77e-112	1.76454	0.586	0.2	5.72e-108	15	APBB1IP
270	6.78e-79	1.75253	0.586	0.264	1.4e-74	15	ENSSSCG00045001076
271	2.13e-75	1.74798	0.414	0.139	4.4e-71	15	PEPD
272	4.53e-117	1.67875	0.716	0.303	9.35e-113	15	MTSS1
273	1.4e-51	1.67626	0.557	0.311	2.88e-47	15	LSAMP
274	1.58e-100	1.63999	0.811	0.514	3.26e-96	15	RBPJ
275	5.31e-117	1.63969	0.39	0.087	1.1e-112	15	BLNK
276	1.96e-107	1.63143	0.738	0.346	4.05e-103	15	ARHGAP24
277	8.67e-111	1.6256	0.284	0.05	1.79e-106	15	ENSSSCG00045003173
278	1.74e-94	1.53977	0.819	0.516	3.6e-90	15	ENSSSCG00045008578
279	1.14e-53	1.44482	0.317	0.105	2.36e-49	15	P2RY12
280	5.78e-60	1.44137	0.617	0.353	1.19e-55	15	ENSSSCG00045036347
281	0	3.57924	0.847	0.164	0	16	PTPRC
282	0	3.46398	0.754	0.128	0	16	ENSSSCG00045012567
283	6.65e-297	3.38204	0.768	0.142	1.37e-292	16	SKAP1
284	1.69e-257	3.28858	0.751	0.157	3.48e-253	16	ENSSSCG00045014886
285	0	3.18533	0.578	0.047	0	16	ENSSSCG00045006190
286	3.88e-302	3.14922	0.799	0.152	8.02e-298	16	ARHGAP15
287	4.58e-229	3.09827	0.669	0.133	9.46e-225	16	ARHGEF18
288	2.37e-180	3.0132	0.623	0.142	4.89e-176	16	NCALD
289	1.65e-183	2.81845	0.691	0.176	3.4e-179	16	ENSSSCG00045031944
290	4.35e-270	2.76461	0.422	0.04	8.98e-266	16	SCML4
291	0	2.74129	0.462	0.024	0	16	LOC106504483
292	0	2.72762	0.476	0.041	0	16	IKZF3
293	4.86e-286	2.69662	0.569	0.072	1e-281	16	IKZF1
294	2.53e-288	2.67516	0.49	0.052	5.22e-284	16	ITGAL
295	1.62e-155	2.60231	0.513	0.104	3.35e-151	16	ENSSSCG00045039148
296	1.45e-176	2.57831	0.589	0.125	2.99e-172	16	ENSSSCG00045002745
297	9.05e-88	2.53235	0.524	0.183	1.87e-83	16	IKZF2
298	8.63e-195	2.46801	0.49	0.076	1.78e-190	16	LCP1
299	4.26e-142	2.40687	0.762	0.28	8.8e-138	16	PRKCB-tv2
300	1.17e-196	2.40429	0.487	0.074	2.42e-192	16	ENSSSCG00045006084
