## Supplementary material for "Single-nucleus transcriptomics of epicardial adipose tissue from females reveals exercise control of innate and adaptive immune cells": Suppl Table 2

### Sheet: Sheet1
	Marker genes used for mannual annotation
	Clusters	Annottation	Genes
1	Erythroid cells	Erythroid cells	TPT1
2	Fibroblasts	Fibroblasts	SPON1, GSN
3	T cells	T cells	PFKFB3, IKZF3, PTPRC, SKAP1, TLN2
4	B cells	B cells	SYK, VAV3
5	Endothelial cells	Endothelial cells	PECAM1, FLT1, ADGRL4, CYYR1...55, DOCK9, SCARA5, ZBTB7C, PLD1, CYYR1...104, PTPRB, CD93, APOA1, RGS5, RAMP2, GPIHBP1, LDB2
6	Mesenchymal cells	Mesenchymal cells	ADGRD1
7	Beige adipocytes	Beige adipocytes	REEP1, PROX1, MMRN1, SEMA6A, PARD6G
8	Smooth muscle cells	Smooth muscle cells	SYNPO2
9	Macrophages	Macrophages	CSF1R, BLNK, APBB1IP, CD163, BANK1, STAB1
