## Supplementary material for "Single-nucleus transcriptomics of epicardial adipose tissue from females reveals exercise control of innate and adaptive immune cells": Suppl Table 4

### Sheet: Batch_by_Celltype_Proportions
Cell Types	N-Ex	N-Sed	O-Ex	O-Sed	Total
B cells	408	1278	14	444	2144
Beige adipocytes	317	406	89	151	963
Endothelial cells	1944	1852	1127	2358	7281
Erythroid cells	124	1908	12	1263	3307
Fibroblasts	112	18	2824	7	2961
Macrophages	16	1	436	1	454
Mesenchymal cells	25	1314	1	615	1955
Smooth muscle cells	142	228	237	217	824
T cells	2037	1345	148	963	4493
Proportions					Ex/Sed
B cells	0.190299	0.596082	0.00652985	0.20709	0.408343
Beige adipocytes	0.32918	0.421599	0.0924195	0.156802	0.705193
Endothelial cells	0.266996	0.254361	0.154786	0.323857	1.19938
Erythroid cells	0.0374962	0.576958	0.00362867	0.381917	0.425703
Fibroblasts	0.0378251	0.00607903	0.953732	0.00236407	156.929
Macrophages	0.0352423	0.00220264	0.960352	0.00220264	436.037
Mesenchymal cells	0.0127877	0.672123	0.000511509	0.314578	0.328127
Smooth muscle cells	0.17233	0.276699	0.287621	0.26335	1.47515
T cells	0.453372	0.299355	0.0329401	0.214333	0.777742
